# New groups of highly divergent proteins in families as old as cellular life with important biological functions in the ocean

**DOI:** 10.1101/2024.01.08.574615

**Authors:** Duncan Sussfeld, Romain Lannes, Eduardo Corel, Guillaume Bernard, Pierre Martin, Eric Bapteste, Eric Pelletier, Philippe Lopez

**Affiliations:** Institut de Systématique, Evolution, Biodiversité (ISYEB), Sorbonne Université, CNRS, Museum National d’Histoire Naturelle, EPHE, Université des Antilles, Paris, France; Génomique Métabolique, Genoscope, Institut François-Jacob, CEA, CNRS, Université d’Evry, Université Paris-Saclay, 91000 Evry, France; Research Federation for the Study of Global Ocean Systems Ecology and Evolution, FR2022/Tara Oceans GOSEE, 75016 Paris, France

**Keywords:** Microbial dark matter, Sequence similarity networks, Distant homology, Microbiome

## Abstract

**Background:** Metagenomics has considerably broadened our knowledge of microbial diversity, unravelling fascinating adaptations and characterising multiple novel major taxonomic groups, e.g. CPR bacteria, DPANN and Asgard archaea, and novel viruses. Such findings profoundly reshaped the structure of the known tree of life and emphasised the central role of investigating uncultured organisms. However, despite significant progresses, a large portion of proteins predicted from metagenomes remain today unannotated, both taxonomically and functionally, across many biomes and in particular in oceanic waters, including at relatively lenient clustering thresholds.

**Results:** Here, we used an iterative, network-based approach for remote homology detection, to probe a dataset of 40 million ORFs predicted in marine environments. We assessed the environmental diversity of 53 gene families as old as cellular life, broadly distributed across the Tree of Life. About half of them harboured clusters of environmental homologues that diverged significantly from the known diversity of published complete genomes, with representatives distributed across all the oceans. In particular, we report the detection of environmental clades with new structural variants of essential genes (SMC), divergent polymerase subunits forming deep-branching clades in the polymerase tree, and variant DNA recombinases of unknown origin in the ultra-small size fraction.

**Conclusions:** These results indicate that significant environmental diversity may yet be unravelled even in strongly conserved gene families. Protein sequence similarity network approaches, in particular, appear well-suited to highlight potential sources of biological novelty and make better sense of microbial dark matter across taxonomical scales.
