## Supplementary Table SI-2 for "New groups of highly divergent proteins in families as old as cellular life with important biological functions in the ocean"

### Sheet: Feuille1
Gene name(s)	Main functional annotation(s)	# seed seq.	# search runs	# env. homologs
CobY/MobA/RfbA	2-phospho-L-lactate guanylyltransferase	415	19	81353
YSH1 (*)	RNA processing exonuclease, beta-lactamase fold, Cft2 family	518	5	779
CaiD/FadB	Fatty acid biosynthesis	669	6	2904
FolE2	GTP cyclohydrolase	714	3	865
SdhC/SdhD	Succinate dehydrogenase	824	5	6755
RqcH	Ribosome quality control (RQC) protein	855	2	473
metE	Methionine synthase	856	8	1917
LepB	Signal peptidase I	858	4	728
COG1407	Metallophosphoesterase superfamily enzyme	871	3	1042
SUI1	Translation initiation factor 1	898	5	2374
TruD	tRNA pseudouridine synthase D	900	3	913
COG1721	Protein of unknown function DUF58	925	3	939
Lhr	Lhr-like helicase	953	3	987
RIO1	Serine/threonine protein kinase	976	4	1318
GldA	Glycerol dehydrogenase	1016	7	10979
HemD	Uroporphyrinogen-III synthase	1177	7	4436
GlnS	Glutamyl-tRNA synthetase	1271	4	6101
GlcF/GlpC	Fe-S cluster-containing oxidoreductase	1296	8	4032
TilS	tRNA(Ile)-lysidine synthase	1474	11	6502
RlmL/Trm11	RNA methylase	1633	6	1773
VapC/COG2402/COG5611	PIN domain-containing protein	1784	7	1225
AnsA	L-asparaginase	1808	6	1617
YSH1 (*)	RNA processing exonuclease, beta-lactamase fold, Cft2 family	1841	4	1760
TrkA/KtrA	K+ transport system regulatory component	1847	24	316452
TatA/TatB	Twin-arginine translocation protein	1876	8	11514
EngB/Gem1	GTP-binding protein	1914	16	49964
NrnA	nanoRNase/pAp phosphatase	1941	6	1798
CoaD/NadR	Phosphopantetheine/Nicotinamide-nucleotide adenylyltransferase	2265	13	31076
SpoIVFB	Zn-dependent protease	2475	5	2169
Smc	Chromosome segregation protein	2479	5	2405
SecF	Preprotein translocase	2837	13	13048
SecD	Preprotein translocase	2845	14	15027
RnjA	Ribonuclease J	2913	4	2817
RpoB	RNA polymerase subunit beta	2973	6	10954
RpsE	30S ribosomal protein S5	3138	6	8510
RpsS	30S ribosomal protein S19	3138	7	7748
RpsG	30S ribosomal protein S7	3200	3	8674
RplJ	50S ribosomal protein L10	3236	4	8543
RplV	50S ribosomal protein L22	3249	7	7939
RpsB	30S ribosomal protein S2	3279	10	10370
NusG	Transcription termination/antitermination protein	3372	9	11805
RplM	50S ribosomal protein L13	3476	6	8428
RpsQ	30S ribosomal protein S17	3483	5	8090
RplC	50S ribosomal protein L3	3494	8	9611
RplD	50S ribosomal protein L4	3508	5	8192
RplO	50S ribosomal protein L15	3528	6	8763
RpsD	30S ribosomal protein S4	3566	4	8889
PheS	Phenylalanyl-tRNA synthetase subunit alpha	3615	5	10220
RecA/RadA	Recombinase	4337	7	17257
TyrS/TrpS	Tyrosyl-/tryptophanyl-tRNA synthetase	4395	7	17546
Map	Methionine aminopeptidase	4697	13	25546
Rfe	UDP-N-acetylmuramyl pentapeptide phosphotransferase	5242	9	20261
HolB/DnaX/RarA	DNA polymerase III; Replication-associated recombination protein	8857	18	33194
(*) Seed families with the same main functional annotation
COG names are provided in italics when no corresponding gene name has been found
